# Assembly and Annotation of an Ashkenazi Human Reference Genome

**DOI:** 10.1101/2020.03.18.997395

**Authors:** Alaina Shumate, Aleksey V. Zimin, Rachel M. Sherman, Daniela Puiu, Justin M. Wagner, Nathan D. Olson, Mihaela Pertea, Marc L. Salit, Justin M. Zook, Steven L. Salzberg

**Affiliations:** Center for Computational Biology, Johns Hopkins University, Baltimore, MD; Department of Biomedical Engineering, Johns Hopkins University, Baltimore, MD; Department of Computer Science, Johns Hopkins University, Baltimore, MD; National Institute of Standards and Technology, Gaithersburg, MD; Joint Initiative for Metrology in Biology, Stanford University, Stanford, CA; Department of Biostatistics, Johns Hopkins University, Baltimore, MD

**Author notes:** These authors contributed equally to this work (Alaina Shumate, Aleksey V. Zimin).

## Abstract

Here we describe the assembly and annotation of the genome of an Ashkenazi individual and the creation of a new, population-specific human reference genome. This genome is more contiguous and more complete than GRCh38, the latest version of the human reference genome, and is annotated with highly similar gene content. The Ashkenazi reference genome, Ash1, contains 2,973,118,650 nucleotides as compared to 2,937,639,212 in GRCh38. Annotation identified 20,157 protein-coding genes, of which 19,563 are >99% identical to their counterparts on GRCh38. Most of the remaining genes have small differences. 40 of the protein-coding genes in GRCh38 are missing from Ash1; however, all of these genes are members of multi-gene families for which Ash1 contains other copies. 11 genes appear on different chromosomes from their homologs in GRCh38. Alignment of DNA sequences from an unrelated Ashkenazi individual to Ash1 identified ~1 million fewer homozygous SNPs than alignment of those same sequences to the more-distant GRCh38 genome, illustrating one of the benefits of population-specific reference genomes.
