## Supplementary Tables 1-3 for "Assembly and Annotation of an Ashkenazi Human Reference Genome"

### Sheet: Supplementary Table S1
Supplementary Table S1. SNP counts for PGP17 in the 22 autosomes, as compared to the Ash1 (v1.6) and GRCh38 human genomes. Columns 2 and 4 show counts for homozygous sites in PGP17 and GRCh38 that represent single-base differences compared to the Ash1 and GRCh38 assemblies. Column 3 shows the same sites when adjusted to remove heterozygous sites in Ash1 where either variant matches PGP17.
Chr	Ash1	Ash1 homozygous	GRCh38
chr1	103614	56023	140068
chr2	103298	54408	143434
chr3	94096	48583	115365
chr4	95500	50708	134018
chr5	84047	41398	101358
chr6	83592	41394	95442
chr7	79528	42321	91120
chr8	70860	35858	81582
chr9	60660	33569	74231
chr10	72983	39143	90879
chr11	63403	33504	94420
chr12	68350	36908	84829
chr13	45274	22541	69700
chr14	46727	24853	56686
chr15	42491	25173	50155
chr16	39110	20174	48295
chr17	39046	21805	49607
chr18	38137	20878	54049
chr19	32683	19655	38258
chr20	29327	15435	34074
chr21	19238	11070	27982
chr22	21381	12355	24812
Total	1333345	707756	1700364

### Sheet: Supplementary Table S2
Supplementary Table S2. Gene counts on GRCh38 and Ash1 by chromosome. Because a small number of GRCh38 genes mapped to different chromosomes in Ash1, the Ash1 gene count is higher for some chromosomes.
Chromosome	GRCh38	Ash1
chr1	4018	4001
chr2	3019	3015
chr3	2328	2324
chr4	1930	1928
chr5	2112	2112
chr6	2280	2280
chr7	2118	2116
chr8	1697	1694
chr9	1769	1757
chr10	1792	1791
chr11	2228	2228
chr12	2107	2106
chr13	1034	1030
chr14	1308	1308
chr15	1395	1387
chr16	1723	1718
chr17	2108	2104
chr18	843	840
chr19	2111	2111
chr20	1149	1157
chr21	635	621
chr22	932	931
chrX	1333	1315
chrY	185	183
chrM	13	13

### Sheet: Supplementary Table S3
Supplementary Table S3. Genes with all isoforms affected by a disrupting variant include frameshifts, stop gained, stop lost, start lost, and truncations due to incomplete mappings.
CHESS ID	Gene Name	GRCh38 Location	Ash1 Location	Disrupting Variant
CHS.12	Unnamed	chr1:352749-356597	chr1:205086-208944	frameshift
CHS.23	LOC107984841	chr1:732159-746737	chr1:588086-602685	stop_gained
CHS.144	Unnamed	chr1:2314906-2324302	chr1:2173981-2183378	frameshift
CHS.165	TTC34	chr1:2636988-2789737	chr1:2501374-2509949	truncated
CHS.459	PRAMEF26	chr1:13148905-13153111	chr1:12894844-12897614	truncated
CHS.557	FAM231B	chr1:16535658-16552880	chr1:16354657-16371866	frameshift
CHS.558	NBPF1	chr1:16552510-16613605	chr1:146607130-146657062	truncated
CHS.566	LOC102723383	chr1:16733778-16736188	chr1:16640006-16642265	frameshift
CHS.848	RHCE	chr1:25362249-25430193	chr1:25092408-25150531	frameshift
CHS.914	Unnamed	chr1:26817347-26819141	chr1:46081667-46083516	frameshift
CHS.1293	KIAA0754	chr1:39409504-39416482	chr1:39243367-39250319	frameshift
CHS.1304	NT5C1A	chr1:39659121-39672038	chr1:39492981-39506860	frameshift
CHS.1363	FOXO6	chr1:41361931-41383591	chr1:41216646-41218036	truncated
CHS.1669	CDCP2	chr1:54138995-54153006	chr1:53983796-53997800	frameshift
CHS.2443	CELSR2	chr1:109249705-109275756	chr1:109040018-109066052	frameshift
CHS.2724	NBPF8	chr1:120436351-120467844	chr1:16381298-16412691	stop_gained
CHS.2725	LOC100996724	chr1:120467876-120701470	chr1:120226657-120459657	frameshift
CHS.2730	NBPF26	chr1:120805561-120842215	chr1:120570062-120608121	truncated
CHS.2819	NBPF20	chr1:145284783-145405778	chr1:146346482-146361401	truncated
CHS.2820	LOC105371303	chr1:145395130-145425602	chr1:146489983-146503818	truncated
CHS.2851	NBPF10	chr1:146066318-146144804	chr1:146420718-146481954	frameshift
CHS.2867	NBPF12	chr1:146938545-146996093	chr1:148225106-148277292	truncated
CHS.2942	FCGR1A	chr1:149781902-149792518	chr1:151074184-151084753	frameshift
CHS.2950	HIST2H2AA3	chr1:149842218-149842751	chr1:151143154-151143687	frameshift
CHS.3102	HRNR	chr1:152212076-152224196	chr1:153503235-153520254	frameshift
CHS.3104	FLG	chr1:152302175-152325203	chr1:153598268-153622531	truncated
CHS.3339	GPATCH4	chr1:156594308-156601496	chr1:157889515-157896707	frameshift
CHS.3408	OR10X1	chr1:158578919-158579899	chr1:159873923-159874903	stop_gained
CHS.3977	PRG4	chr1:186296273-186314562	chr1:187473858-187492151	frameshift
CHS.4374	CR1	chr1:207496128-207641765	chr1:208601139-208709321	frameshift
CHS.4756	LOC105379282	chr1:226971536-226977439	chr1:228369675-228375518	frameshift
CHS.5169	VN1R5	chr1:247256072-247257145	chr1:248799664-248800737	stop_lost
CHS.5172	LOC107985115	chr1:247329580-247377224	chr1:248873051-248923182	frameshift
CHS.5176	OR2B11	chr1:247451029-247451982	chr1:248999820-249000772	frameshift
CHS.5196	OR2L8	chr1:247948858-247949796	chr1:249486237-249487175	stop_gained
CHS.5228	OR2T35	chr1:248638287-248639258	chr1:250188098-250189059	frameshift
CHS.5263	LOC105376341	chr10:951546-956381	chr10:955375-960242	frameshift
CHS.5288	LOC107983989	chr10:2497765-2501966	chr10:2498602-2502846	frameshift
CHS.5294	LOC101927824	chr10:3052510-3069273	chr10:3053832-3070334	stop_gained
CHS.5300	LOC105376353	chr10:3243090-3253423	chr10:3244342-3254717	frameshift
CHS.5562	FRMD4A	chr10:13629997-14330952	chr10:13629048-14323826	frameshift
CHS.5773	PTCHD3	chr10:27398188-27414368	chr10:27455491-27471764	stop_lost
CHS.5966	Unnamed	chr10:38349478-38351376	chr10:38416991-38418891	frameshift
CHS.5973	Unnamed	chr10:38525415-38529909	chr10:38593058-38597515	stop_gained
CHS.6039	LOC107984189	chr10:43825757-43826300	chr10:44301432-44301976	frameshift
CHS.6445	Unnamed	chr10:71868689-71876690	chr10:72886893-72894717	stop_gained
CHS.6709	FAM35A	chr10:87070086-87191468	chr10:88082742-88205431	frameshift
CHS.6890	BLNK	chr10:96189171-96272723	chr10:97192475-97272582	frameshift
CHS.7073	LOC107984264	chr10:102839199-102844110	chr10:103915617-103920528	stop_gained
CHS.7280	PNLIPRP2	chr10:116613188-116662211	chr10:117680148-117729270	stop_lost
CHS.7401	DMBT1	chr10:122560665-122643736	chr10:123625831-123700840	frameshift
CHS.7414	ACADSB	chr10:123008913-123059597	chr10:124065859-124112366	truncated
CHS.7588	LOC107984282	chr10:132508444-132536923	chr10:133578395-133607918	truncated
CHS.7701	LOC101059906	chr11:528484-532263	chr11:456110-459624	frameshift
CHS.7741	MUC6	chr11:1012824-1036706	chr11:960769-980752	frameshift
CHS.7745	MUC2	chr11:1074875-1110511	chr11:1019222-1056059	frameshift
CHS.7748	MUC5B	chr11:1221746-1262177	chr11:1166795-1207108	frameshift
CHS.7838	LOC107987158	chr11:3142153-3150002	chr11:3093265-3101104	frameshift
CHS.7849	LOC105376525	chr11:3437496-3444280	chr11:3342976-3349830	frameshift
CHS.7868	OR52B4	chr11:4367263-4368386	chr11:4277413-4278535	frameshift
CHS.7875	C11orf40	chr11:4571423-4577820	chr11:4481465-4487860	frameshift
CHS.7916	OR51Q1	chr11:5422111-5423206	chr11:5323414-5324509	stop_gained
CHS.8156	RRAS2	chr11:14277153-14364506	chr11:14191816-14275573	truncated
CHS.8700	OR8K1	chr11:56346039-56346998	chr11:56466940-56467897	truncated
CHS.8711	OR5AR1	chr11:56663686-56664618	chr11:56792713-56793645	stop_gained
CHS.8839	MS4A14	chr11:60396014-60417756	chr11:60537998-60559707	frameshift
CHS.9410	ZNF705E	chr11:71814045-71821547	chr11:71909483-71916985	stop_gained
CHS.9699	TRIM49D1	chr11:89911472-89920410	chr11:90166713-90175537	stop_gained
CHS.9701	TRIM64	chr11:89966068-89974147	chr11:90043615-90051672	frameshift
CHS.10235	LOC105369535	chr11:121472920-121484806	chr11:121641495-121652737	frameshift
CHS.10511	Unnamed	chr11:134951577-134976082	chr11:135170563-135194994	frameshift
CHS.10614	SLC6A12	chr12:190077-214523	chr12:185601-210904	frameshift
CHS.10644	LOC107984507	chr12:1527712-1532417	chr12:1514954-1519657	frameshift
CHS.10726	AKAP3	chr12:4615508-4649047	chr12:4612956-4648959	frameshift
CHS.10932	LOC105369728	chr12:9646551-9653535	chr12:9623221-9630205	frameshift
CHS.11008	TAS2R43	chr12:11091287-11092313	chr12:10943334-10944227	frameshift
CHS.11014	PRB4	chr12:11307081-11310435	chr12:11281591-11284854	frameshift
CHS.11404	MUC19	chr12:40393394-40570832	chr12:40929165-41114059	frameshift
CHS.11605	FAM186A	chr12:50326854-50396633	chr12:50857504-50926589	frameshift
CHS.11669	KRT83	chr12:52314301-52321398	chr12:52843828-52850939	stop_gained
CHS.11730	AAAS	chr12:53307456-53322105	chr12:53836787-53851389	frameshift
CHS.11819	OR6C1	chr12:55320600-55321538	chr12:55849988-55850927	frameshift
CHS.12816	LHX5	chr12:113462889-113472072	chr12:115539530-115548610	frameshift
CHS.13051	VPS33A	chr12:122229485-122266521	chr12:124310483-124347054	truncated
CHS.13231	LOC101929984	chr12:128843288-128848474	chr12:130937973-130942744	frameshift
CHS.13320	NOC4L	chr12:132144421-132152545	chr12:134253867-134258341	truncated
CHS.13345	MUC8	chr12:132471092-132476638	chr12:134577668-134582710	frameshift
CHS.13350	LOC100996573	chr12:132550729-132559465	chr12:134656685-134665412	frameshift
CHS.13467	TUBA3C	chr13:19173770-19181852	chr13:3764105-3771407	truncated
CHS.14052	CAB39L	chr13:49307152-49444346	chr13:34004512-34139180	truncated
CHS.14172	PRR20B	chr13:57147488-57150509	chr13:41856075-41856345	truncated
CHS.14345	MYCBP2	chr13:77044657-77327066	chr13:61724251-62043244	frameshift
CHS.14364	LOC107987188	chr13:78596140-78601130	chr13:63313262-63318247	frameshift
CHS.14724	COL4A2-AS2	chr13:110456397-110463287	chr13:95155754-95162478	frameshift
CHS.14770	LOC105378193	chr13:112013691-112036593	chr13:96722635-96745900	frameshift
CHS.14798	LOC107984590	chr13:113010424-113013239	chr13:97742760-97746140	frameshift
CHS.14805	PROZ	chr13:113155864-113172386	chr13:97888596-97905915	frameshift
CHS.14814	LOC105370378	chr13:113344966-113348251	chr13:98080240-98083221	truncated
CHS.14824	GRK1	chr13:113645771-113737735	chr13:98411892-98426260	truncated
CHS.14827	LOC105377805	chr13:113741875-113759071	chr13:98430395-98447559	frameshift
CHS.14840	RASA3	chr13:113973693-114132623	chr13:98661689-98818083	frameshift
CHS.14848	Unnamed	chr13:114132708-114149199	chr13:98818168-98834416	frameshift
CHS.14906	OR4L1	chr14:20060045-20060983	chr14:4303780-4304699	frameshift
CHS.15004	LOC105370399	chr14:22556953-22560075	chr14:6799621-6802742	frameshift
CHS.15077	DHRS4L2	chr14:23969874-24006408	chr14:8214294-8251285	truncated
CHS.15200	GPR33	chr14:31482944-31487945	chr14:15720074-15725097	stop_gained
CHS.15896	ACOT1	chr14:73490933-73543799	chr14:57733243-57786046	frameshift
CHS.16146	NRDE2	chr14:90274276-90332137	chr14:74507632-74565958	frameshift
CHS.16512	LOC105370708	chr14:104134783-104138629	chr14:88374765-88378612	frameshift
CHS.16517	Unnamed	chr14:104293439-104300910	chr14:88536034-88543503	frameshift
CHS.16570	Unnamed	chr14:105083404-105087423	chr14:89327177-89331193	frameshift
CHS.16581	CRIP2	chr14:105472938-105480170	chr14:89725535-89727861	truncated
CHS.16698	GOLGA6L6	chr15:20531856-20541800	chr15:13062309-13071693	frameshift
CHS.16729	OR4N4	chr15:22094431-22095864	chr15:6426320-6427186	truncated
CHS.16758	GOLGA6L1	chr15:23127066-23136839	chr15:4842979-4852893	frameshift
CHS.16762	LOC102723623	chr15:23324535-23334306	chr15:7642524-7652297	frameshift
CHS.16767	GOLGA6L2	chr15:23439386-23447243	chr15:7757378-7766008	frameshift
CHS.16788	LOC105370733	chr15:24325746-24548471	chr15:8645391-8864760	frameshift
CHS.16857	LOC100132202	chr15:28549682-28561099	chr15:7447942-7458662	truncated
CHS.17252	SORD	chr15:45023104-45075089	chr15:35319854-35371519	frameshift
CHS.17815	LOC732265	chr15:74088153-74100467	chr15:64407030-64419355	frameshift
CHS.17983	ADAMTS7	chr15:78758983-78811464	chr15:69048217-69100608	frameshift
CHS.18074	GOLGA6L10	chr15:82339993-82349475	chr15:75529077-75538324	frameshift
CHS.18076	GOLGA6L9	chr15:82429363-82439387	chr15:72717320-72727333	frameshift
CHS.18111	ADAMTSL3	chr15:83653713-84039842	chr15:73934784-74319001	frameshift
CHS.18401	PGPEP1L	chr15:98968230-99007795	chr15:89257191-89296702	frameshift
CHS.18717	LOC107984876	chr16:900534-903740	chr16:916771-919905	frameshift
CHS.18730	CACNA1H	chr16:1153241-1221772	chr16:1177037-1247842	frameshift
CHS.18737	TPSD1	chr16:1256272-1258683	chr16:1281932-1284342	frameshift
CHS.18770	MAPK8IP3	chr16:1706183-1770345	chr16:1730193-1794371	frameshift
CHS.18781	MEIOB	chr16:1833983-1872178	chr16:1857935-1898006	frameshift
CHS.18800	ZNF598	chr16:1997652-2009821	chr16:2023375-2035540	frameshift
CHS.18809	PKD1	chr16:2088708-2135898	chr16:2114215-2161075	frameshift
CHS.18850	Unnamed	chr16:2677656-2682392	chr16:2728207-2732969	frameshift
CHS.18927	OR2C1	chr16:3355889-3356924	chr16:3412851-3413885	frameshift
CHS.18970	PAM16	chr16:4340249-4351372	chr16:4402091-4409698	truncated
CHS.19008	EEF2KMT	chr16:5084298-5097820	chr16:5141940-5155436	stop_gained
CHS.19167	LOC100652777	chr16:14709055-14733781	chr16:70526111-70547140	truncated
CHS.19168	LOC105376747	chr16:14734878-14743326	chr16:28701486-28710649	frameshift
CHS.19547	LOC613037	chr16:30222735-30268583	chr16:30562246-30608076	frameshift
CHS.19660	TP53TG3D	chr16:32251926-32255928	chr16:35581143-35585083	frameshift
CHS.19680	Unnamed	chr16:33335941-33340004	chr16:33724272-33728441	frameshift
CHS.20034	LOC729159	chr16:60358455-60359763	chr16:60902541-60903848	frameshift
CHS.20347	CTRB1	chr16:75218986-75224924	chr16:75897841-75900018	truncated
CHS.20594	Unnamed	chr16:86670268-86696445	chr16:87396940-87423197	frameshift
CHS.20674	PIEZO1	chr16:88715338-88785220	chr16:89444554-89516967	frameshift
CHS.20714	CDH15	chr16:89171755-89195739	chr16:89906251-89930208	stop_gained
CHS.20715	SLC22A31	chr16:89195756-89201674	chr16:89930225-89936061	frameshift
CHS.20752	LOC107984817	chr16:89831631-89835961	chr16:90565555-90568581	truncated
CHS.20883	LOC100506388	chr17:331205-333488	chr17:261667-263925	truncated
CHS.20992	OR3A2	chr17:3276113-3386339	chr17:3176182-3286289	frameshift
CHS.21198	POLR2A	chr17:7484379-7514618	chr17:7391902-7422150	frameshift
CHS.21512	LGALS9C	chr17:18476785-18494945	chr17:27676673-27685493	frameshift
CHS.21764	CRLF3	chr17:30778729-30824760	chr17:30708639-30755375	frameshift
CHS.21955	TBC1D3B	chr17:36165681-36176624	chr17:36095085-36105994	frameshift
CHS.22171	KRTAP4-8	chr17:41096981-41098123	chr17:41028595-41029768	frameshift
CHS.22178	KRTAP4-3	chr17:41167231-41168172	chr17:41099805-41100577	truncated
CHS.22180	KRTAP4-1	chr17:41184100-41184895	chr17:41116577-41117312	frameshift
CHS.22216	KRT17	chr17:41619440-41624630	chr17:41541592-41546782	stop_gained
CHS.22430	LOC107987243	chr17:44987589-45013375	chr17:44876324-44902108	stop_gained
CHS.22484	ARL17B	chr17:46274184-46361872	chr17:46211253-46264523	frameshift
CHS.22951	LOC107987248	chr17:63885851-63886703	chr17:64016771-64017581	stop_gained
CHS.23162	LOC100134391	chr17:73737854-73757723	chr17:73875841-73895780	frameshift
CHS.23416	DNAH17	chr17:78423697-78577430	chr17:78567363-78722007	frameshift
CHS.23649	LOC105371944	chr17:82941490-82942176	chr17:83046941-83047630	stop_lost
CHS.25046	LOC107985149	chr18:79345846-79347763	chr18:80606607-80608385	truncated
CHS.25060	LOC105376875	chr18:79680284-79688319	chr18:80943580-80951624	frameshift
CHS.25118	LOC101929060	chr19:300658-304361	chr19:240001-243780	frameshift
CHS.25126	SHC2	chr19:416583-461011	chr19:358499-406292	frameshift
CHS.25137	BSG	chr19:571277-583493	chr19:514254-526218	frameshift
CHS.25161	MED16	chr19:863570-893271	chr19:807512-842838	frameshift
CHS.25346	TJP3	chr19:3708337-3750813	chr19:3663927-3706953	frameshift
CHS.25496	MBD3L5	chr19:7030583-7033011	chr19:6992985-6995412	frameshift
CHS.25507	ARHGEF18	chr19:7348901-7476990	chr19:7390526-7536057	frameshift
CHS.25589	MUC16	chr19:8848840-9010390	chr19:8904957-9081264	frameshift
CHS.26130	MEF2B	chr19:19145567-19170289	chr19:19221736-19246168	frameshift
CHS.26132	BORCS8-MEF2B	chr19:19145567-19192591	chr19:19221736-19268438	frameshift
CHS.26543	Unnamed	chr19:36264653-36272236	chr19:44936092-44943686	frameshift
CHS.26548	ZFP14	chr19:36334449-36379203	chr19:45005911-45044360	frameshift
CHS.26884	CD177	chr19:43352829-43372376	chr19:52038767-52058037	stop_gained
CHS.27089	LOC107987269	chr19:46716530-46719412	chr19:55401456-55404338	stop_gained
CHS.27191	FUT2	chr19:48695971-48705934	chr19:57385109-57395050	stop_gained
CHS.27382	VSIG10L	chr19:51327022-51344868	chr19:60033156-60051005	frameshift
CHS.27569	KIR2DL3	chr19:54738509-54753052	chr19:63440718-63455182	stop_lost
CHS.27573	KIR3DL1	chr19:54816438-54830778	chr19:63487302-63502025	frameshift
CHS.27574	KIR2DS4	chr19:54832676-54848569	chr19:63515313-63530384	frameshift
CHS.27632	SBK2	chr19:55528607-55537175	chr19:64227725-64235933	frameshift
CHS.27662	NLRP8	chr19:55947832-55988629	chr19:64671754-64707819	truncated
CHS.28542	LOC101927262	chr2:285929-301451	chr2:276816-292241	frameshift
CHS.28554	LOC100996637	chr2:494738-496631	chr2:483851-485746	frameshift
CHS.28576	LOC107985837	chr2:1536204-1540587	chr2:1523510-1528064	frameshift
CHS.28937	LOC107985792	chr2:23076877-23200256	chr2:23080397-23203508	frameshift
CHS.29336	Unnamed	chr2:43060303-43063976	chr2:43135569-43139280	frameshift
CHS.29544	LOC107985795	chr2:56183193-56184133	chr2:56281926-56282868	frameshift
CHS.29828	MPHOSPH10	chr2:71130314-71150102	chr2:71354072-71373757	frameshift
CHS.30203	LOC107984110	chr2:96012665-96019643	chr2:96404956-96411904	frameshift
CHS.30413	LOC402096	chr2:106369745-106376538	chr2:106761360-106768126	frameshift
CHS.30452	RANBP2	chr2:108719446-109842301	chr2:109109970-110271189	frameshift
CHS.30829	SMPD4	chr2:130148892-130183372	chr2:130679493-130713954	stop_gained
CHS.30840	POTEI	chr2:130462245-131626428	chr2:131141507-131188700	frameshift
CHS.31299	KLHL23	chr2:169733846-169751886	chr2:170456471-170474801	truncated
CHS.31303	METTL5	chr2:169811757-169824931	chr2:170532268-170545461	frameshift
CHS.31330	CYBRD1	chr2:171522247-171558135	chr2:172240579-172276511	frameshift
CHS.31383	OLA1	chr2:174072447-174248637	chr2:174791523-174967186	frameshift
CHS.31455	LOC105373759	chr2:177211394-177214857	chr2:177929008-177932459	frameshift
CHS.31944	LOC100130451	chr2:213266664-213284368	chr2:213987564-214005270	stop_gained
CHS.32325	C2orf57	chr2:231592826-231596831	chr2:232305236-232309256	frameshift
CHS.32500	MLPH	chr2:237486410-237555318	chr2:238189085-238256275	frameshift
CHS.32569	PRR21	chr2:240041813-240042982	chr2:240746073-240746716	truncated
CHS.32591	AQP12B	chr2:240676418-240685743	chr2:241381174-241390498	frameshift
CHS.32640	LOC107986004	chr2:241818150-241822729	chr2:242528204-242531834	frameshift
CHS.32662	DEFB126	chr20:142553-145751	chr20:160491-163687	frameshift
CHS.32747	LOC388780	chr20:2206437-2236654	chr20:2197780-2228013	stop_gained
CHS.32778	GNRH2	chr20:3039061-3045896	chr20:3026985-3033529	frameshift
CHS.33006	RRBP1	chr20:17613678-17682295	chr20:17610451-17679561	frameshift
CHS.33055	LOC107987276	chr20:19752085-19771606	chr20:19749791-19769310	frameshift
CHS.33256	Unnamed	chr20:31054170-31067739	chr20:31564813-31578448	frameshift
CHS.33558	IFT52	chr20:43590613-43654167	chr20:44272100-44332933	truncated
CHS.33941	GCNT7	chr20:56491492-56525925	chr20:57185997-57220431	stop_lost
CHS.34138	LOC107987285	chr20:62714046-62718207	chr20:63420901-63425143	stop_gained
CHS.34221	ZNF512B	chr20:63956703-63969930	chr20:64679686-64691683	frameshift
CHS.34350	TPTE	chr21:10521514-10606270	chr21:4770647-4809243	truncated
CHS.34351	Unnamed	chr21:10655400-10655643	chr21:4858344-4858582	truncated
CHS.34559	KRTAP19-6	chr21:30541535-30541864	chr21:24965680-24966008	frameshift
CHS.34647	DNAJC28	chr21:33488055-33491723	chr21:27930827-27934485	frameshift
CHS.34672	LOC388820	chr21:34418715-34423966	chr21:28862040-28867287	frameshift
CHS.34678	CLIC6	chr21:34668953-34718227	chr21:29112250-29161389	frameshift
CHS.34840	RSPH1	chr21:42472486-42496354	chr21:36921323-36945675	frameshift
CHS.34846	Unnamed	chr21:42582920-42592321	chr21:37032250-37039469	frameshift
CHS.34867	CBS	chr21:43053135-43076943	chr21:202590-212478	truncated
CHS.34890	HSF2BP	chr21:43453987-43659499	chr21:37865150-37871963	truncated
CHS.34950	KRTAP10-6	chr21:44591268-44592505	chr21:39009607-39010646	truncated
CHS.34996	LOC107985476	chr21:45293658-45294696	chr21:39714799-39715837	start_lost
CHS.35040	COL6A2	chr21:46098071-46132900	chr21:40531404-40566234	frameshift
CHS.35201	CLDN5	chr22:19520614-19527545	chr22:10471471-10478402	stop_gained
CHS.35274	GGT2	chr22:21207972-21282982	chr22:12211408-12286297	frameshift
CHS.35433	LOC100652901	chr22:25343582-25345261	chr22:17823458-17825138	frameshift
CHS.35601	Unnamed	chr22:30669709-30672513	chr22:23175301-23178102	stop_gained
CHS.36230	Unnamed	chr22:50162384-50170314	chr22:42699506-42707396	stop_lost
CHS.36250	PPP6R2	chr22:50343317-50446903	chr22:42881024-42985451	frameshift
CHS.36251	LOC107985556	chr22:50432336-50434959	chr22:42970717-42973248	frameshift
CHS.36252	SBF1	chr22:50439419-50475071	chr22:42977982-43013521	frameshift
CHS.36282	SHANK3	chr22:50674642-50733212	chr22:43217508-43277758	frameshift
CHS.36441	LOC101927174	chr3:112157-197407	chr3:107774-192165	truncated
CHS.36938	ITGA9	chr3:37452322-37819790	chr3:37436260-37803685	frameshift
CHS.36967	SCN11A	chr3:38845764-39051986	chr3:38833633-39039220	frameshift
CHS.37071	TOPAZ1	chr3:44241886-44337071	chr3:44226971-44322358	frameshift
CHS.37105	CDCP1	chr3:45082274-45146422	chr3:45066907-45131910	frameshift
CHS.37755	Unnamed	chr3:88331840-88468242	chr3:88920046-89056366	stop_gained
CHS.37758	LOC101930420	chr3:91373622-91436253	chr3:92173683-92235744	truncated
CHS.37802	OR5K4	chr3:98353854-98354819	chr3:99479963-99480927	frameshift
CHS.38006	CD200R1L	chr3:112814925-112847004	chr3:113948525-113980614	frameshift
CHS.38011	LOC107986113	chr3:113029918-113033146	chr3:186861812-186865044	frameshift
CHS.38039	ZNF80	chr3:114211035-114237578	chr3:115335330-115361874	stop_gained
CHS.38220	LOC105374312	chr3:125756192-125799337	chr3:126874049-126923033	frameshift
CHS.38753	PLCH1	chr3:155458603-155745723	chr3:156632650-156991502	frameshift
CHS.39405	MUC20	chr3:195720882-195733553	chr3:197026898-197039122	frameshift
CHS.39406	MUC4	chr3:195746765-195811973	chr3:197052319-197117115	frameshift
CHS.39407	LOC105374299	chr3:195815706-195818776	chr3:197120992-197124384	truncated
CHS.39422	LOC105374301	chr3:195996279-196002217	chr3:197300256-197305121	frameshift
CHS.39622	LOC107986211	chr4:751830-765221	chr4:747472-760701	frameshift
CHS.39660	CRIPAK	chr4:1391552-1395994	chr4:1388994-1393239	frameshift
CHS.39865	LOC650293	chr4:8949751-8950401	chr4:8961348-8961998	stop_gained
CHS.39868	FAM86KP	chr4:9153296-9213956	chr4:9696407-9707482	frameshift
CHS.39872	USP17L13	chr4:9224896-9226488	chr4:9243975-9245567	stop_gained
CHS.40274	PHOX2B	chr4:41744082-41748970	chr4:41649040-41654071	frameshift
CHS.40354	Unnamed	chr4:49093241-49099885	chr4:48993164-48999738	frameshift
CHS.40355	Unnamed	chr4:49107359-49146184	chr4:49007177-49045749	frameshift
CHS.40358	Unnamed	chr4:49150302-49150731	chr4:49049742-49050161	frameshift
CHS.40370	Unnamed	chr4:49644448-49648132	chr4:49543971-49547651	frameshift
CHS.41061	LOC107986216	chr4:107307828-107381377	chr4:107813451-107886924	frameshift
CHS.41347	Unnamed	chr4:131725079-131754026	chr4:132232500-132244138	frameshift
CHS.41571	PRSS48	chr4:151276482-151291856	chr4:151756268-151771637	stop_lost
CHS.41584	Unnamed	chr4:151988526-152045275	chr4:152467887-152524631	frameshift
CHS.41722	2020-03-01	chr4:163520613-164384050	chr4:164009080-164871091	frameshift
CHS.41929	LOC107986217	chr4:183333033-183337620	chr4:183815328-183819579	frameshift
CHS.41986	Unnamed	chr4:184964316-184977078	chr4:185441243-185453817	frameshift
CHS.42068	Unnamed	chr4:189006940-189015041	chr4:189553386-189558056	truncated
CHS.42075	Unnamed	chr4:189305641-189310839	chr4:189843312-189846296	frameshift
CHS.42088	DBET	chr4:190064502-190067864	chr4:190602199-190605307	frameshift
CHS.42090	DUX4	chr4:190173701-190175845	chr4:190558972-190560516	frameshift
CHS.42152	SLC9A3	chr5:471986-524434	chr5:461218-513844	frameshift
CHS.42207	Unnamed	chr5:1639622-1641019	chr5:1634865-1636262	stop_gained
CHS.43087	LOC107986351	chr5:70508530-70513368	chr5:70739538-70744376	frameshift
CHS.43500	LOC100652833	chr5:99522217-99526100	chr5:100704959-100708626	truncated
CHS.44198	PCDHGA8	chr5:141391916-141512979	chr5:141692870-141813861	frameshift
CHS.44851	UNC5A	chr5:176810559-176880898	chr5:177114292-177182360	frameshift
CHS.44924	LOC107984119	chr5:178895637-178916670	chr5:179193202-179214221	frameshift
CHS.45124	LOC101927353	chr6:906480-915608	chr6:762766-767793	frameshift
CHS.45929	MUC21	chr6:30983708-30988637	chr6:30828911-30833844	frameshift
CHS.45952	HLA-B	chr6:31353866-31357245	chr6:31197911-31201294	frameshift
CHS.45955	MICA	chr6:31399784-31427271	chr6:31243779-31271277	frameshift
CHS.46049	HLA-DRB1	chr6:32578769-32589836	chr6:32475878-32485601	truncated
CHS.47450	LOC105378159	chr6:130288003-130386905	chr6:130327154-130425933	frameshift
CHS.47902	TMEM242	chr6:157289022-157324259	chr6:157327788-157331760	frameshift
CHS.47981	LPA	chr6:160531483-160666375	chr6:160632792-160741930	truncated
CHS.48120	HGC6.3	chr6:167975924-167979776	chr6:168042310-168046587	frameshift
CHS.48222	LOC101929692	chr6:170712352-170736545	chr6:170788484-170797335	frameshift
CHS.49645	LOC102723872	chr7:12842-31446	chr7:508-10673	truncated
CHS.49663	LOC107986752	chr7:260951-264215	chr7:237484-240655	frameshift
CHS.49667	Unnamed	chr7:333710-341884	chr7:310445-318546	frameshift
CHS.49684	LOC107986754	chr7:846961-848411	chr7:828966-830330	frameshift
CHS.49785	LOC107986724	chr7:4578493-4595492	chr7:4572277-4575810	truncated
CHS.50308	Unnamed	chr7:32838959-32844560	chr7:32883897-32889508	frameshift
CHS.50473	LOC105375254	chr7:42971458-43114052	chr7:43005846-43148424	frameshift
CHS.50728	LOC100996365	chr7:63756823-63757548	chr7:64461257-64461984	frameshift
CHS.50761	ZNF117	chr7:64974452-64991036	chr7:65691725-65708285	stop_gained
CHS.50841	TYW1B	chr7:72574488-72828234	chr7:73300495-73558166	frameshift
CHS.50845	POM121	chr7:72879335-72951440	chr7:74019934-74036074	start_lost
CHS.50940	RCC1L	chr7:75027119-75073881	chr7:75754284-75802760	frameshift
CHS.51158	Unnamed	chr7:91886884-91889687	chr7:92597140-92599938	frameshift
CHS.51339	PVRIG	chr7:100218625-100221489	chr7:101599944-101602806	stop_gained
CHS.51347	SPDYE3	chr7:100306799-100322196	chr7:101688000-101706108	frameshift
CHS.51396	MUC12	chr7:100969623-101018949	chr7:102405672-102440448	frameshift
CHS.51476	RELN	chr7:103471784-103989516	chr7:104927773-105444823	truncated
CHS.51559	NRCAM	chr7:108147623-108456442	chr7:109604352-109919917	frameshift
CHS.51561	PNPLA8	chr7:108470417-108528161	chr7:109933863-109991542	frameshift
CHS.52102	TCAF2	chr7:143620952-143732576	chr7:145149872-145261727	frameshift
CHS.52109	OR2F1	chr7:143907152-143988540	chr7:145436271-145517604	frameshift
CHS.52124	OR2A7	chr7:144258696-144259628	chr7:145787736-145788684	frameshift
CHS.52198	SSPO	chr7:149776042-149833978	chr7:151300270-151358204	frameshift
CHS.52264	IQCA1L	chr7:151190873-151205784	chr7:152713595-152728505	frameshift
CHS.52402	Unnamed	chr7:157430527-157440338	chr7:158957404-158967069	frameshift
CHS.52425	LOC105379752	chr7:158777042-158785211	chr7:160313420-160321644	frameshift
CHS.52519	LOC105377774	chr8:658237-662437	chr8:474575-478737	frameshift
CHS.52523	LOC105377777	chr8:878741-882930	chr8:694506-698423	truncated
CHS.52806	MSR1	chr8:16107878-16192791	chr8:16094912-16180518	stop_gained
CHS.52860	LPL	chr8:19930191-19967655	chr8:19914956-19952442	stop_gained
CHS.53847	LOC101929601	chr8:85735314-85737397	chr8:85726861-85728945	frameshift
CHS.53875	MMP16	chr8:88037232-88327488	chr8:87971994-88327936	frameshift
CHS.54019	LAPTM4B	chr8:97775581-97852602	chr8:97773418-97850455	frameshift
CHS.54631	LOC105375787	chr8:141254567-141256817	chr8:141229680-141231743	truncated
CHS.54643	MROH5	chr8:141433829-141507230	chr8:141415393-141489859	frameshift
CHS.54692	LOC107984097	chr8:143045353-143073956	chr8:143042543-143071133	frameshift
CHS.54697	Unnamed	chr8:143204219-143211462	chr8:143203450-143210179	truncated
CHS.54700	ZFP41	chr8:143246821-143263221	chr8:143249177-143265580	start_lost
CHS.54746	EPPK1	chr8:143843961-143879043	chr8:143855816-143890803	frameshift
CHS.54749	PARP10	chr8:143977118-143990026	chr8:143989069-144003468	frameshift
CHS.54798	ARHGAP39	chr8:144529179-144700520	chr8:144551895-144723536	frameshift
CHS.55353	KIAA1161	chr9:34366556-34377277	chr9:34205995-34216718	stop_gained
CHS.55399	Unnamed	chr9:35602914-35604227	chr9:35444426-35445738	frameshift
CHS.55439	RNF38	chr9:36319778-36487384	chr9:36165178-36331847	frameshift
CHS.55444	PAX5	chr9:36833132-37035949	chr9:36678458-36881038	truncated
CHS.55496	CNTNAP3	chr9:39072767-39288303	chr9:38918086-39154490	frameshift
CHS.55498	SPATA31A1	chr9:39355667-39361962	chr9:39208747-39215025	frameshift
CHS.55517	AQP7P5	chr9:40463754-40499011	chr9:40247627-40282837	frameshift
CHS.55552	Unnamed	chr9:42724994-42726506	chr9:42663443-42664955	frameshift
CHS.55598	LOC107987020	chr9:62798837-62802490	chr9:62943385-62947036	frameshift
CHS.55605	Unnamed	chr9:63040643-63043698	chr9:40409826-40412941	frameshift
CHS.55669	ZNF658	chr9:66900725-66932141	chr9:67046717-67078235	truncated
CHS.56254	COL15A1	chr9:98943392-99070792	chr9:99072050-99199297	stop_gained
CHS.56303	ALDOB	chr9:101420560-101436248	chr9:101547322-101562996	frameshift
CHS.56338	OR13C5	chr9:104598457-104599413	chr9:104728407-104729362	frameshift
CHS.56339	OR13C2	chr9:104604671-104605627	chr9:104734607-104735557	frameshift
CHS.56505	Unnamed	chr9:112891102-112899846	chr9:113016207-113025234	truncated
CHS.56679	OR1B1	chr9:122578405-122657626	chr9:122695704-122774938	frameshift
CHS.57040	LOC101928193	chr9:133189767-133192979	chr9:133319208-133322196	frameshift
CHS.57153	LOC107987142	chr9:136118582-136124780	chr9:136260665-136266881	frameshift
CHS.57155	Unnamed	chr9:136124628-136126736	chr9:136266729-136268801	frameshift
CHS.57278	PNPLA7	chr9:137459449-137551652	chr9:137604542-137651727	truncated
CHS.57427	AKAP17A	chrX:1591593-1602520	chrX:1592858-1603876	frameshift
CHS.58100	ITIH6	chrX:54748899-54798240	chrX:54517694-54567074	frameshift
CHS.58210	LOC105373244	chrX:70427358-70436800	chrX:68799541-68808972	frameshift
CHS.58278	PABPC1L2B	chrX:73003513-73005712	chrX:71375606-71377804	frameshift
CHS.58305	MAGEE2	chrX:75782988-75785244	chrX:74154878-74157134	stop_gained
CHS.58432	ARMCX4	chrX:101417918-101535988	chrX:99143104-99261817	frameshift
CHS.58443	TCEAL6	chrX:102139812-102142471	chrX:99866993-99869631	frameshift
CHS.58497	H2BFM	chrX:104039753-104042454	chrX:101769074-101771775	stop_gained
CHS.58698	CT47A8	chrX:120948422-120951842	chrX:118637984-118641403	frameshift
CHS.58699	CT47A7	chrX:120953282-120956600	chrX:116848503-116851917	frameshift
CHS.58701	CT47A5	chrX:120963026-120966446	chrX:118642820-118646281	frameshift
CHS.58704	CT47A2	chrX:120977606-120981026	chrX:118633116-118636548	frameshift
CHS.58855	CT45A7	chrX:135829229-135837317	chrX:133611836-133616142	stop_gained
CHS.58859	SAGE1	chrX:135893607-135913062	chrX:133562216-133582059	frameshift
CHS.59229	TSPY4	chrY:9337489-9340285	chrY:11790376-11793163	frameshift
CHS.59253	Unnamed	chrY:11297415-11298241	chrY:14029520-14030366	frameshift
CHS.59270	VCY1B	chrY:14056222-14056958	chrY:16819734-16819886	truncated
CHS.59356	DAZ3	chrY:24763069-24813492	chrY:28313776-28354052	truncated
CHS.59372	Unnamed	chrY:56677927-56678468	chrY:60288215-60288710	truncated
CHS.59373	Unnamed	chrY:56682826-56700981	chrY:60282349-60282643	frameshift
